# Sp Transcription Factors Establish the Signaling Environment in the Neuromesodermal Progenitor Niche During Axial Elongation

**DOI:** 10.1101/2025.06.03.657492

**Authors:** Ravindra B. Chalamalasetty, Haley Tran, Ryan Kelly, Samuel Kuo, Mark W. Kennedy, Moonsup Lee, Sara Thomas, Nikolaos Mandalos, Vishal Koparde, Francisco Pereira Lobo, Terry P. Yamaguchi

## Abstract

Neuromesodermal competent progenitors (NMPs) reside in the caudal epiblast near the node and primitive streak and give rise to spinal cord and somitic mesoderm during trunk and tail elongation. Their self-renewal depends on an autoregulatory loop involving Wnt3a and Fgf signaling, and the Tbxt and Cdx transcription factors, but the mechanisms underlying loop formation and the establishment of the niche are poorly understood. Here, we identify the zinc-finger transcription factors *Sp5* and *Sp8* (*Sp5/8*) as essential regulators of NMP maintenance. *Sp5/8* expression is controlled by Wnt, Fgf, Bmp and retinoic acid signaling, and they cooperate with Tbxt, Tcf7 and Cdx2 to sustain a robust autoregulatory network that promotes high Wnt/Fgf and low retinoic acid activity in the niche. These factors bind a novel enhancer essential for *Wnt3a* expression and feedback-loop integrity. Mechanistically, Sp5/8 regulates Tcf7 and Tle chromatin occupancy at Wnt-responsive enhancers suggesting their function as secondary Wnt transcriptional effectors. Our findings define a transcriptional module centered on Sp5/8 that stabilizes niche signaling and transcriptional circuitry essential for NMP fate decisions and trunk development.
