## Supplementary file 7 for "Sp Transcription Factors Establish the Signaling Environment in the Neuromesodermal Progenitor Niche During Axial Elongation"

### Sheet: Sheet1
gRNAs	Sequence
mSP5_gRNA1	GGAGTAGCCCGGGGGCAACG
mSp5_gRNA2	CGCTTCGCTTGTCCCGAGTG
mSp8_gRNA1	AGAGGAGTGGATCCCAACCT
mSp8_gRNA2	GGACCCCCCTAACTGCGCCG
Wnt3a DE KO_gRNA1	GGACTGAGAAAATGGACCTG
Wnt3a DE KO_gRNA2	TGGAGTCCAGCGAGCGTCCT
Genotyping for knock out cell lines	Sequence
Wnt3aDE_genotyping_FW	GGATGATGATCCTAAAAGGC
Wnt3aDE_genotyping_RV	CTATCCACAGGAGATACACG
mSp5_genotyping_FW	GGGTTCACCCTCCAGACTTT
mSp5_genotyping_RV	TACGACCCAGTTTCCTGTCC
mSp8_genotyping_FW	GCTAGAGATGGGGAGCAGTG
mSp8_genotyping_RV	GGATGTGGCAGCTATGCAG
mSp5_genotyping for KI_FW	CCAGACCAACAAACACACCA
mSp5_genotyping for KI_RV	AGGAAGGCCTGCAGTGAGT
ChIP-seq
Antibody	Source	Catalog#	Amount used
Goat IgG; RRID:AB_354267	R&D systems	AB-108-C	4ug
Goat polyclonal anti-Tbxt; RRID:AB_2200235	R&D systems	AF2085	4ug
Mouse monoclonal anti-Flag; RRID:AB_259529	Sigma-Aldrich	F3165	16ug
Rabbit monoclonal anti-Tcf7; RRID:AB_2199302	Cell Signaling	2203S	4ug
Goat polyclonal anti-Tle; RRID:AB_2203721	Santa Cruz Biotechnology	sc-13373 (C-19)	4ug
ChIP-qPCR
Rabbit polyclonal anti-Tcf3/Tcf7l1; RRID:AB_2793517	Active Motif	61125	5.5ug
Whole Mount Immuno Histochemistry
Antibody	Source	Catalog#	Dilution
Goat polyclonal anti-Tbxt; RRID:AB_2200235	R&D systems	AF2085	1:100
Rabbit polyclonal Sox2; RRID:AB_2286686	Sigma Aldrich	AB5603	1:200
Immunoblot
Antibody	Source	Catalog#	Dilution
Goat polyclonal anti-Sp8; RRID:AB_2194626	Santa Cruz Biotechnology	sc-104661	1:500
Goat polyclonal anti-Tbxt; RRID:AB_2200235	R&D systems	AF2085	1:500
Mouse monoclonal anti-Flag; RRID:AB_259529	Sigma-Aldrich	F3165	1:500
Rabbit monoclonal anti-Tcf7; RRID:AB_2199302	Cell Signaling	2203S	1:500
Rabbit polyclonal anti-Sp5; RRID:AB_2270924	Abcam	ab36593	1:500
Mouse monoclonal anti-Cdx2; RRID:AB_2650531	BioGeneX	AM392-5M	1:1000
Goat polyclonal anti-Tle; RRID:AB_2203721	Santa Cruz Biotechnology	sc-13373 (C-19)	1:250
Rabbit polyclonal anti-YY1; RRID:AB_2218504	Santa Cruz Biotechnology	sc-281	1:1000
Rabbit monoclonal anti-Lef1; RRID:AB_659971	Cell Signaling	2286S	1:500
qPCR
Gene	Forward primer	Reverse Primer
Tle1	AGAGGCACAGATAAGCG	TCTTGTCCCCATCACTGTCA
Tle2	CTGTGACCGGATCAAAGAGGAAT	GCCTTTGCATTTCTGTCTTCTCG
Tle3	AGACAGCCTCAGCAGATACG	TTTGTCCAGCCCATTTTCAG
Tle4	CCATGACAATGATCACCAAAG	TCTGCTTTTTGCTCTCTGAGG
Cdx2	TCCCTAGGAAGCCAAGTGAAA	AGTGAAACTCCTTCTCCAGCTC
Wnt3a	CACCACCGTCAGCAACAG	TCACTGCGAAAGCTACTCCA
Tbxt	CTCGGATTCACATCGTGAGAG	AAGGCTTTAGCAAATGGGTTGTA
Tcf7	CGAACATTTCAGCAGTCCACAC	GAATAAAATCCAGAGAGATCGGGGG
Lef1	CCATCCCGAGGACATCA	AAGTGCTCGTCGCTGTAGG
Tcf7l1	CTACCCAACCTGGTCAGCC	TCTGCCTCTTGGATTTGCTG
Gapdh	TTGATGGCAACAATCTCCAC	CGTCCCGTAGACAAAATGGT
ChIP-qPCR
Gene	Forward primer	Reverse Primer
Tbxt promoter	CAGTCTGATATGGCCGCGCA	CCATAAATACAGCCGAGGTGGC
Msgn1 promoter	GGAGGCTGTTCTGTTTAAAGAC	TGGTGGAGGGAGTTCAAAGG
Wnt3a Enhancer	CAGTCTGTCTCTGAAGAGAGGAAAC	CTTTGAAGTACTGGAAAGGGTGTGG
Sp5 Promoter	GCCCATTAAATCTTCCCTCCTGTG	GCTGCTGTGCCGTAATGTAAAG
Negative Control 1 (N.C1)	GATGATTGTGACCAAGAACGGC	CGGTTGGGAAGAAAAGATGCTCTC
Negative Control 2 (N.C2)	CTTGGCTAGATTTGTCCCTCTGC	CGCAAGCATCTTTGCCTGAAC
Pou5f1 Tcf7l1 peak	TTGAGAGTTCTGGGCAGACGG	AAGGAAGGGCTAGGACGAGAGG
Sox2 Tcf7l1 peak	TGGAAATAGATTTACAACCGGTGGC	GAACAGTCTAGGAGTGATGGAGCC
Cdx2 Tcf7l1 peak	GGTTGTTATTAAGGCATTGAAAGCGC	TCGCAAACAATGCAAGACAAGG
GEO accession #
Data set	GEO accession # / Source	Reference
Sp5/8 dko E8.25 embryo RNA seq	GSE252659	This study
Wnt3a ko E8.25 embryo RNA seq	GSE252659	This study
Cdx tko embryo RNA seq	GSE84899	Amin et al, 2016
Tbxt ko RNA seq	GSE93524	Koch et al, 2017
Tbx6 ChIP seq	GSE93524	Koch et al, 2017
b-catenin ChIP seq	GSE93524	Koch et al, 2017
Flag-Sp5 ChIP seq	GSE73084	Kennedy et al, 2016
Flag-Sp8 ChIP seq	GSE291742	This study
Tbxt ChIP seq	GSE293442	This study
D3 Flag-Sp5 ChIP seq	GSE296846	This study
D3 Tcf7 ChIP seq	GSE296846	This study
D3 Tle ChIP seq	GSE296846	This study
D3 b-catenin ChIP seq	GSE162774	Blassberg et al., 2022
D3 Tcf3 ChIP seq	GSE162774	Blassberg et al., 2022
Cdx2 ChIP seq	GSE84899	Amin et al, 2016
D3 Lef1 ChIP seq	GSE162774	Blassberg et al., 2022
scATAC-seq data of E8.5 wild type mouse embryos	https://github.com/rargelaguet/mouse_organogenesis_10x_multiome_publication	Argelaguet et al., 2022
H3K27ac ChIP seq	GSE125318	Xiang et al., 2020
H3K27ac ChIP seq	GSE98101	Yang et al., 2019
